# A genome catalogue of lake bacteria across watershed land use gradients at a continental scale

**DOI:** 10.1101/2022.08.12.503676

**Authors:** Rebecca E. Garner, Susanne A. Kraemer, Vera E. Onana, Maxime Fradette, Marie-Pierre Varin, Yannick Huot, David A. Walsh

## Abstract

Lakes are heterogenous ecosystems inhabited by a rich microbiome whose genomic diversity is poorly defined. We present a continental-scale study of metagenomes representing 6.5 million km^2^ of the most lake-rich landscape on Earth. Analysis of 308 Canadian lakes resulted in a metagenome-assembled genome (MAG) catalogue of 1,008 mostly novel bacterial genomospecies. Lake trophic state was a leading driver of taxonomic and functional diversity among MAG assemblages, reflecting the responses of communities profiled by 16S rRNA amplicons and gene-centric metagenomics. Coupling the MAG catalogue with watershed geomatics revealed terrestrial influences of soils and land use on assemblages. Agriculture and human population density were drivers of turnover, indicating detectable anthropogenic imprints on lake bacteria at the continental scale. The sensitivity of bacterial assemblages to human impact reinforces lakes as sentinels of environmental change. Overall, the LakePulse MAG catalogue greatly expands the freshwater genomic landscape, advancing an integrative view of diversity across Earth’s microbiomes.
