## Supplementary material for "A genome catalogue of lake bacteria across watershed land use gradients at a continental scale": Table S3

### Sheet: table-suppl3
taxon	n_mags	n_mags_unclassified_species	pct_mags_unclassified_species	n_mags_unclassified_genus	pct_mags_unclassified_genus	n_mags_unclassified_family	pct_mags_unclassified_family	n_mags_unclassified_order	pct_mags_unclassified_order	n_mags_unclassified_class	pct_mags_unclassified_class
Bacteroidota	275	265	96.3636	80	29.0909	17	6.18182	0	0	0	0
Actinobacteriota	159	155	97.4843	33	20.7547	4	2.51572	1	0.628931	0	0
Gammaproteobacteria	127	114	89.7638	22	17.3228	5	3.93701	1	0.787402	0	0
Verrucomicrobiota/_A	107	103	96.2617	40	37.3832	8	7.47664	0	0	0	0
Alphaproteobacteria	98	93	94.898	37	37.7551	9	9.18367	3	3.06122	0	0
Planctomycetota	50	47	94	17	34	0	0	0	0	0	0
Patescibacteria	45	44	97.7778	29	64.4444	8	17.7778	2	4.44444	0	0
Bdellovibrionota/_C	38	38	100	31	81.5789	10	26.3158	0	0	0	0
Cyanobacteria	25	23	92	15	60	4	16	0	0	0	0
Firmicutes/_A	22	22	100	4	18.1818	2	9.09091	1	4.54545	0	0
Myxococcota	15	15	100	15	100	1	6.66667	0	0	0	0
Chloroflexota	12	10	83.3333	2	16.6667	0	0	0	0	0	0
Acidobacteriota	6	6	100	4	66.6667	2	33.3333	0	0	0	0
Armatimonadota	6	6	100	4	66.6667	2	33.3333	0	0	0	0
Gemmatimonadota	5	5	100	1	20	0	0	0	0	0	0
Spirochaetota	4	4	100	3	75	0	0	0	0	0	0
Campylobacterota	3	3	100	2	66.6667	0	0	0	0	0	0
Dependentiae	3	3	100	3	100	0	0	0	0	0	0
Margulisbacteria	3	3	100	3	100	3	100	0	0	0	0
UBP7	2	2	100	2	100	2	100	2	100	2	100
Desulfobacterota/_B	1	1	100	1	100	1	100	0	0	0	0
Eremiobacterota	1	1	100	0	0	0	0	0	0	0	0
Fusobacteriota	1	1	100	1	100	0	0	0	0	0	0

### Sheet: metadata
variable	units	description
taxon	N/A	Taxonomic assignment distinguishing between Proteobacteria classes and combining phyla differing by an alphabetic suffix (e.g., Verrucomicrobiota and Verrucomicrobiota_A combined to form Verrucomicrobiota/_A).
n_mags	Count	Total number of genomospecies within the taxon.
n_mags_unclassified_species	Count	Number of genomospecies within the taxon unclassified at the species-level.
pct_mags_unclassified_species	Percentage (%)	Percentage of genomospecies within the taxon unclassified at the species-level.
n_mags_unclassified_genus	Count	Number of genomospecies within the taxon unclassified at the genus-level.
pct_mags_unclassified_genus	Percentage (%)	Percentage of genomospecies within the taxon unclassified at the genus-level.
n_mags_unclassified_family	Count	Number of genomospecies within the taxon unclassified at the family-level.
pct_mags_unclassified_family	Percentage (%)	Percentage of genomospecies within the taxon unclassified at the family-level.
n_mags_unclassified_order	Count	Number of genomospecies within the taxon unclassified at the order-level.
pct_mags_unclassified_order	Percentage (%)	Percentage of genomospecies within the taxon unclassified at the order-level.
n_mags_unclassified_class	Count	Number of genomospecies within the taxon unclassified at the class-level.
pct_mags_unclassified_class	Percentage (%)	Percentage of genomospecies within the taxon unclassified at the class-level.
