## Supplementary material for "A genome catalogue of lake bacteria across watershed land use gradients at a continental scale": Table S4

### Sheet: table-suppl4
Dataset	Response data	Dissimilarity	Explanatory data	Deviance explained (%)	Predictors
MAGs	Taxonomy	Bray-Curtis	Physicochemistry	38.4	DIC (2.41), Chl a (1.59), Ca2+ (1.35), Colour (1.25), K+ (1.22), SO42- (0.95), Surface temp (0.91), pH (0.86), TN (0.72), Cl- (0.45)
MAGs	Taxonomy	Bray-Curtis	Soil	12.8	Soil pH (2.15), Coarse fragments (1.17), Clay (0.75), Fine earth density (0.68)
MAGs	Taxonomy	Bray-Curtis	Land use	4.5	Forestry (0.66), Agriculture (0.55), Livestock (0.53), Natural landscapes (0.31)
MAGs	Taxonomy	Bray-Curtis	Morphometry	7.4	Max depth (1.51), Watershed slope (0.56), Area (0.34)
MAGs	Taxonomy	Bray-Curtis	Geography	3.9	Altitude (0.85), Geographic distance (0.68)
MAGs	Taxonomy	Bray-Curtis	Climate	3.4	Wind speed (1.20), Ice disappearance (0.77)
MAGs	Taxonomy	Jaccard	Physicochemistry	43.9	Ca2+ (1.38), DIC (1.30), K+ (0.91), Chl a (0.88), pH (0.82), Surface temp (0.77), Colour (0.66), Mg2+ (0.58), TN (0.54), TP (0.52), Cl- (0.37)
MAGs	Taxonomy	Jaccard	Soil	16.3	Soil pH (1.69), Coarse fragments (0.86), Sand (0.51), Fine earth density (0.49), Clay (0.41)
MAGs	Taxonomy	Jaccard	Land use	6.8	Agriculture (0.63), Forestry (0.49), Built (0.30), Poultry (0.14)
MAGs	Taxonomy	Jaccard	Morphometry	6.7	Max depth (1.32), Circularity (0.25), Area (0.20)
MAGs	Taxonomy	Jaccard	Geography	4.4	Geographic distance (0.55), Altitude (0.43)
MAGs	Taxonomy	Jaccard	Climate	3.3	Wind speed (0.64), Ice disappearance (0.49), Air temp (0.43)
Amplicons 16S	Taxonomy	Bray-Curtis	Physicochemistry	40.4	pH (1.13), DOC (0.99), Ca2+ (0.98), K+ (0.82), DIC (0.77), Chl a (0.74), Surface temp (0.54), Colour (0.29)
Amplicons 16S	Taxonomy	Bray-Curtis	Soil	13.3	Soil pH (1.07), Coarse fragments (0.47), Fine earth density (0.23)
Amplicons 16S	Taxonomy	Bray-Curtis	Land use	5.2	Agriculture (0.50), Natural landscapes (0.12)
Amplicons 16S	Taxonomy	Bray-Curtis	Morphometry	11	Max depth (1.21), Circularity (0.22)
Amplicons 16S	Taxonomy	Bray-Curtis	Geography	NS	N/A
Amplicons 16S	Taxonomy	Bray-Curtis	Climate	3.1	Air temp (0.45), Wind speed (0.43)
Amplicons 16S	Taxonomy	Jaccard	Physicochemistry	48.3	Ca2+ (1.39), DIC (0.95), pH (0.92), K+ (0.83), Surface temp (0.57), DOC (0.49), Chl a (0.47), Colour (0.39), TN (0.31), Cl- (0.20)
Amplicons 16S	Taxonomy	Jaccard	Soil	23.2	Soil pH (1.46), Coarse fragments (0.55), Fine earth density (0.47), Sand (0.36)
Amplicons 16S	Taxonomy	Jaccard	Land use	9.6	Agriculture (0.54), Pasture (0.28), Forestry (0.27)
Amplicons 16S	Taxonomy	Jaccard	Morphometry	14.8	Max depth (0.81), Watershed slope (0.40), Circularity (0.15)
Amplicons 16S	Taxonomy	Jaccard	Geography	NS	N/A
Amplicons 16S	Taxonomy	Jaccard	Climate	4.5	Air temp (0.55), Wind speed (0.54)
Metagenomes	Function	Bray-Curtis	Physicochemistry	32.6	Chl a (0.18), DIC (0.09), pH (0.09), TN (0.07), K+ (0.07)
Metagenomes	Function	Bray-Curtis	Soil	9.2	Soil pH (0.08), Coarse fragments (0.05), Sand (0.04)
Metagenomes	Function	Bray-Curtis	Land use	NS	N/A
Metagenomes	Function	Bray-Curtis	Morphometry	NS	N/A
Metagenomes	Function	Bray-Curtis	Geography	NS	N/A
Metagenomes	Function	Bray-Curtis	Climate	NS	N/A
MAGs	Metabolism (all)	Jaccard	Physicochemistry	19.4	Ca2+ (0.14), Surface temp (0.12), K+ (0.10), Colour (0.07), Chl a (0.07)
MAGs	Metabolism (all)	Jaccard	Soil	12.1	Coarse fragments (0.18), Soil pH (0.09), Sand (0.09)
MAGs	Metabolism (all)	Jaccard	Land use	5.4	Population (0.09), Agriculture (0.07)
MAGs	Metabolism (all)	Jaccard	Morphometry	NS	N/A
MAGs	Metabolism (all)	Jaccard	Geography	NS	N/A
MAGs	Metabolism (all)	Jaccard	Climate	NS	N/A
MAGs	Carbohydrate metabolism	Jaccard	Physicochemistry	24.7	Ca2+ (0.14), Surface temp (0.12), Chl a (0.08), Mg2+ (0.08), Colour (0.08), K+ (0.06), Cl- (0.06)
MAGs	Carbohydrate metabolism	Jaccard	Soil	11.9	Coarse fragments (0.17), Soil pH (0.10), Sand (0.08)
MAGs	Carbohydrate metabolism	Jaccard	Land use	6.2	Population (0.09), Agriculture (0.08)
MAGs	Carbohydrate metabolism	Jaccard	Morphometry	10.5	Volume (0.14), Max depth (0.08)
MAGs	Carbohydrate metabolism	Jaccard	Geography	NS	N/A
MAGs	Carbohydrate metabolism	Jaccard	Climate	NS	N/A
MAGs	Energy metabolism	Jaccard	Physicochemistry	10.5	Surface temp (0.13), K+ (0.11), Colour (0.10), Ca2+ (0.09)
MAGs	Energy metabolism	Jaccard	Soil	6.6	Coarse fragments (0.19), Soil pH (0.09), Sand (0.08)
MAGs	Energy metabolism	Jaccard	Land use	3.8	Agriculture (0.09), Population (0.07)
MAGs	Energy metabolism	Jaccard	Morphometry	NS	N/A
MAGs	Energy metabolism	Jaccard	Geography	NS	N/A
MAGs	Energy metabolism	Jaccard	Climate	2.3	Air temp (0.13), Wind speed (0.07)
MAGs	Lipid metabolism	Jaccard	Physicochemistry	17	Ca2+ (0.16), Surface temp (0.13), Colour (0.08), Chl a (0.07), K+ (0.06), Cl- (0.05)
MAGs	Lipid metabolism	Jaccard	Soil	8.6	Coarse fragments (0.16), Sand (0.08), Soil pH (0.06)
MAGs	Lipid metabolism	Jaccard	Land use	2.7	Population (0.07), Agriculture (0.04)
MAGs	Lipid metabolism	Jaccard	Morphometry	9.7	Volume (0.17), Max depth (0.07)
MAGs	Lipid metabolism	Jaccard	Geography	NS	N/A
MAGs	Lipid metabolism	Jaccard	Climate	NS	N/A
MAGs	Nucleotide metabolism	Jaccard	Physicochemistry	14.1	Ca2+ (0.14), Surface temp (0.09), Mg2+ (0.07), Colour (0.06), pH (0.06)
MAGs	Nucleotide metabolism	Jaccard	Soil	10.4	Coarse fragments (0.15), Soil pH (0.08), Sand (0.07)
MAGs	Nucleotide metabolism	Jaccard	Land use	5.9	Population (0.08), Agriculture (0.07)
MAGs	Nucleotide metabolism	Jaccard	Morphometry	10.4	Volume (0.12), Max depth (0.07), Lake : watershed area (0.02)
MAGs	Nucleotide metabolism	Jaccard	Geography	NS	N/A
MAGs	Nucleotide metabolism	Jaccard	Climate	NS	N/A
MAGs	Amino acid metabolism	Jaccard	Physicochemistry	16.6	Surface temp (0.10), Ca2+ (0.09), K+ (0.07), Colour (0.05)
MAGs	Amino acid metabolism	Jaccard	Soil	12.5	Coarse fragments (0.14), Sand (0.08), Soil pH (0.06)
MAGs	Amino acid metabolism	Jaccard	Land use	4.7	Population (0.07), Agriculture (0.05)
MAGs	Amino acid metabolism	Jaccard	Morphometry	10	Volume (0.10), Max depth (0.07)
MAGs	Amino acid metabolism	Jaccard	Geography	NS	N/A
MAGs	Amino acid metabolism	Jaccard	Climate	NS	N/A
MAGs	Glycan biosynthesis and metabolism	Jaccard	Physicochemistry	19.5	Ca2+ (0.13), Surface temp (0.07), Chl a (0.05), K+ (0.05), Colour (0.04)
MAGs	Glycan biosynthesis and metabolism	Jaccard	Soil	7	Sand (0.06), Coarse fragments (0.05), Soil pH (0.05)
MAGs	Glycan biosynthesis and metabolism	Jaccard	Land use	NS	N/A
MAGs	Glycan biosynthesis and metabolism	Jaccard	Morphometry	NS	N/A
MAGs	Glycan biosynthesis and metabolism	Jaccard	Geography	NS	N/A
MAGs	Glycan biosynthesis and metabolism	Jaccard	Climate	NS	N/A
MAGs	Metabolism of terpenoids and polyketides	Jaccard	Physicochemistry	13	Ca2+ (0.16), Surface temp (0.12), Colour (0.08), K+ (0.08), Chl a (0.07), Cl- (0.05)
MAGs	Metabolism of terpenoids and polyketides	Jaccard	Soil	9.4	Coarse fragments (0.22), Soil pH (0.07), Sand (0.07)
MAGs	Metabolism of terpenoids and polyketides	Jaccard	Land use	NS	N/A
MAGs	Metabolism of terpenoids and polyketides	Jaccard	Morphometry	NS	N/A
MAGs	Metabolism of terpenoids and polyketides	Jaccard	Geography	2.6	Altitude (0.05), Longitude (0.04), Geographic distance (0.01)
MAGs	Metabolism of terpenoids and polyketides	Jaccard	Climate	NS	N/A
MAGs	Xenobiotics biodegradation and metabolism	Jaccard	Physicochemistry	17.8	Ca2+ (0.25), SO42- (0.22), Surface temp (0.20), DIC (0.19), Colour (0.11)
MAGs	Xenobiotics biodegradation and metabolism	Jaccard	Soil	10.4	Coarse fragments (0.34), Soil pH (0.18)
MAGs	Xenobiotics biodegradation and metabolism	Jaccard	Land use	8.9	Population (0.28), Agriculture (0.14)
MAGs	Xenobiotics biodegradation and metabolism	Jaccard	Morphometry	5.5	Volume (0.18), Max depth (0.12)
MAGs	Xenobiotics biodegradation and metabolism	Jaccard	Geography	NS	N/A
MAGs	Xenobiotics biodegradation and metabolism	Jaccard	Climate	NS	N/A

### Sheet: deviance_summary
Dataset	Response data	Dissimilarity	Physicochemistry	Soil	Land use	Morphometry	Geography	Climate
MAGs	Taxonomy	Jaccard	43.9	16.3	6.8	6.7	4.4	3.3
Amplicons 16S	Taxonomy	Jaccard	48.3	23.2	9.6	14.8	NS	4.5
MAGs	Metabolism (all)	Jaccard	19.4	12.1	5.4	NS	NS	NS
Metagenomes	Function	Bray-Curtis	32.6	9.2	NS	NS	NS	NS
MAGs	Taxonomy	Bray-Curtis	38.4	12.8	4.5	7.4	3.9	3.4
Amplicons 16S	Taxonomy	Bray-Curtis	40.4	13.3	5.2	11	NS	3.1
MAGs	Metabolism (all)	Bray-Curtis	18	7.2	5	NS	NS	NS
MAGs	Carbohydrate metabolism	Jaccard	24.7	11.9	6.2	10.5	NS	NS
MAGs	Energy metabolism	Jaccard	10.5	6.6	3.8	NS	NS	2.3
MAGs	Lipid metabolism	Jaccard	17	8.6	2.7	9.7	NS	NS
MAGs	Nucleotide metabolism	Jaccard	14.1	10.4	5.9	10.4	NS	NS
MAGs	Amino acid metabolism	Jaccard	16.6	12.5	4.7	10	NS	NS
MAGs	Glycan biosynthesis and metabolism	Jaccard	19.5	7	NS	NS	NS	NS
MAGs	Metabolism of terpenoids and polyketides	Jaccard	13	9.4	NS	NS	2.6	NS
MAGs	Xenobiotics biodegradation and metabolism	Jaccard	17.8	10.4	8.9	5.5	NS	NS
